# Bactofilins are essential spatial organizers of peptidoglycan insertion in the Lyme disease spirochete *Borrelia burgdorferi*

**DOI:** 10.1101/2025.04.09.647816

**Authors:** Christopher B. Zinck, Valentina Carracoi, Zachary A. Kloos, Jenny Wachter, Cindi L. Schwartz, Philip E. Stewart, Christine Jacobs-Wagner, Patricia A. Rosa, Constantin N. Takacs

## Abstract

The Lyme disease spirochete *Borrelia burgdorferi* has a distinctive pattern of growth. Newly-born cells elongate by primarily inserting peptidoglycan at mid-cell, while in longer cells, additional insertion sites form at the one-quarter and three-quarter positions along the cell length. It is not known how peptidoglycan insertion is concentrated at these locations in *B. burgdorferi.* In other bacteria, multi-protein complexes are known to synthesize new peptidoglycan and are often organized by cytoskeletal proteins. We show here that *B. burgdorferi*’s zonal concentration of peptidoglycan insertion requires BB0538 (BbbA) and BB0245 (BbbB), two members of the bactofilin class of cytoskeletal proteins. Bactofilin depletion redistributes peptidoglycan insertion along the cell length. Prolonged bactofilin depletion arrested growth in culture and induced extensive cell blebbing, indicating that *B. burgdorferi* bactofilins are essential for viability. Fluorescent protein fusions of BbbA and BbbB localized to areas of peptidoglycan insertion, with BbbB accumulation preceding peptidoglycan insertion at these sites. Similar to peptidoglycan insertion, BbbB localization was disrupted upon depletion of BbbA. Our results show that BbbB relies on BbbA for its localization, and that together, BbbA and BbbB direct the spatial patterning of new peptidoglycan insertion in *B. burgdorferi*.

**IMPORTANCE:** The spirochetal bacterium *Borrelia burgdorferi* causes Lyme disease, the most prevalent vector-borne infection in North America and Europe. Cellular replication, which requires growth and division of the peptidoglycan cell wall, facilitates *B. burgdorferi* transmission to, and dissemination within, new hosts. Cellular replication is therefore essential for pathogenesis. Bactofilins regulate peptidoglycan-related processes in several bacteria. However, these functions are typically non-essential for cellular replication, as bactofilin-encoding genes can be readily deleted in multiple bacterial species. In contrast, we show that the *B. burgdorferi* bactofilins BbbA and BbbB are essential for cellular viability and direct zonal peptidoglycan insertion. Our findings broaden the spectrum of known bactofilin functions and advance our understanding of how peptidoglycan insertion is regulated in this unusual, medically important spirochete bacterium.
