## Supplemental Table 1 for "Bactofilins are essential spatial organizers of peptidoglycan insertion in the Lyme disease spirochete *Borrelia burgdorferi*"

### Sheet: Sheet1
Strain name	Strain Condition	Relevant Figure(s)	Dilate	OpenNum	Invertimage	ThreshFactorM	ThreshMinLevel	EdgeSigmaL	ValleyThresh1
CJW_Bb176		4A,C	2	3	0	0.70152	0.045	1.14	0.0001
CJW_Bb176		4E	2	3	0	0.985	0	1	0.0001
CNTs216		4B,D	2	3	0	0.70152	0.045	1.14	0.0001
CNTs220	+ IPTG	5A,B	2	3	0	0.72934	0	1	0.0001
CNTs220	- IPTG	5C,D	2	3	0	0.72934	0	1	0.0001
VCbb07	+ IPTG	6A,B,E	2	3	0	0.9006	0	1	0.0001
VCbb07	- IPTG	6G,H	2	3	0	0.9006	0	1	0.0001
CNTs191	+ IPTG	6C,D,F	2	3	0	1.1179	0	1	0.0001
CNTs191	- IPTG	6I,J	2	3	0	1.1179	0	1	0.0001
CJW_Bb279	+ IPTG	7A	2	3	0	0.81925	0	1.14	0.0001
CJW_Bb279	- IPTG	7A	2	3	0	0.72934	0	1.21	0.0001
CNTs217	+ IPTG	7B,E	2	3	0	0.79571	0	1.14	0.0001
CNTs217	- IPTG	7B	2	3	0	0.79571	0	1.14	0.0001
CJW_Bb279	+ IPTG	7C,D	2	3	0	0.985	0	1	0.0001
CJW_Bb181		S5A,B	2	3	0	0.70152	0.045	1.14	0.0001
CNTs287		S5C,D	2	3	0	0.70152	0.045	1.14	0.0001
CNTs288		S5D,E	2	3	0	0.70152	0.045	1.14	0.0001
